# Transcription factor activities as a shared representation for drug repurposing hypotheses in breast cancer

**DOI:** 10.64898/2026.09.08.750045

**Authors:** Carlos Fernandez-Lozano, David Ferreiro, Patricia V.-del-Río

## Abstract

Drug repurposing could expand the limited targeted options for triple-negative breast cancer (TNBC). PRECISION trains a heterogeneous graph neural network (GNN) over prior-knowledge edges on the PRISM screen, describing cell lines mostly by transcription factor (TF) activities. On held-out cell lines the GNN fell below a drug-mean reference and a TF-based Random Forest. Integrated Gradients attributions define ten core TFs, shared by the drugs examined and partly stable across seeds. Per-drug Ridge models on the same TF activities carried predictions to unselected breast cancer cohorts, where predicted sensitivity was associated with overall survival for 623 of 1,447 drugs in SCAN-B and 74 in METABRIC, partly through a shared prognostic axis. An explicit rule selects seven kinase or histone deacetylase inhibitors whose associations are prognostic and persist only partly within TNBC. Neither TNBC cell lines nor a triple-negative cohort supported them. The shared TF representation yields repurposing hypotheses, not validated treatments.
