## Supplementary Data 1 for "Transcription factor activities as a shared representation for drug repurposing hypotheses in breast cancer"

rank	drug	HR	CI_low	CI_high	padj	HR_pen05	padj_pen05	moa	target	phase	disease_area	pass_stability	pass_class	pass_phase	pass_rank	selected
1	latrepirdine	4.119481528579304	2.704560250998742	6.2746348719868	2.998980467500222e-09	1.8438650445438225	0.0002905393322573	glutamate receptor antagonist	HRH1, HTR6	Phase 3		True	False	True	True	False
2	zolantidine	2.6791250899571364	1.998626279160541	3.59132236100318	2.998980467500222e-09	1.5012767640659623	0.0003661796093632	histamine receptor antagonist		Preclinical		True	False	False	True	False
3	isometheptene-mucate	2.811918958283226	2.0622235098255435	3.8341567683037017	4.005835130785519e-09	1.576808041550014	0.0002712999554557		ADRA1A, SLC18A2	Launched	neurology/psychiatry	True	False	True	True	False
4	clobutinol	2.3087766843023325	1.7785784174255477	2.997028259059715	1.629477555647975e-08	1.4530260479540524	0.0002541043112601	antitussive		Withdrawn		True	False	True	True	False
5	cpp	3.5705670600581816	2.3730891563617265	5.3723009505122965	4.106325261689767e-08	1.5940117491721282	0.0046271817407351	glutamate receptor antagonist	GRIN1, GRIN2A, GRIN2B, GRIN2C, GRIN2D	Phase 2		True	False	True	True	False
6	temazepam	4.213664901394701	2.6489620252272275	6.702614734434556	4.7672657432666057e-08	1.7681028983277742	0.0021677378016358	benzodiazepine receptor agonist	GABRA1, GABRA2, GABRA3, GABRA4, GABRA5, GABRA6, GABRB1, GABRB2, GABRB3, GABRD, GABRE, GABRG1, GABRG2, GABRG3, GABRP, GABRQ, GABRR1, GABRR2, GABRR3, TSPO	Withdrawn		True	False	True	True	False
7	golgicide-a	5.714625112806587	3.2336145271820915	10.099206292340089	6.98614446057084e-08	2.1510697323636534	0.0005678631832331	ARF inhibitor	GBF1	Preclinical		True	False	False	True	False
8	fenaclon	4.252793297114492	2.613302188361258	6.920841726047542	1.6397443953792316e-07	1.8854190274964524	0.000978111250915			Preclinical		True	False	False	True	False
9	fudosteine	3.622829024630034	2.345908961166026	5.594799439777971	1.7519212549153497e-07	1.7550896169461478	0.0013412603410442	mucolytic agent		Launched	pulmonary	True	False	True	True	False
10	yo-01027	2.519278188100739	1.8346495651020336	3.459386854997111	2.908233884649281e-07	1.4682524333380147	0.0026719787832561	gamma secretase inhibitor		Preclinical		True	False	False	True	False
11	cnx-2006	3.3833747510863232	2.2135787319642217	5.171365509159338	4.185954583898928e-07	1.6821117848086318	0.0016895382632021	EGFR inhibitor	EGFR	Preclinical		True	True	False	True	False
12	tacalcitol	2.5227783420009686	1.8266761084021448	3.4841483575521885	4.431462446938298e-07	1.479869881306504	0.0026719787832561	vitamin D receptor agonist	VDR	Launched	dermatology	True	False	True	True	False
13	nvp-tae226	8.413361965449234	3.9455621280145303	17.94032314409094	7.004871295823742e-07	2.354443559823618	0.0046271817407351	protein tyrosine kinase inhibitor	PTK2	Preclinical		True	True	False	True	False
14	erlotinib	4.283536997642289	2.5130482582286264	7.301367631954573	1.5246398302690258e-06	1.93580102458514	0.0016895382632021	EGFR inhibitor	EGFR, NR1I2	Launched	oncology	True	True	True	True	True
15	nizofenone	2.7992260963039164	1.9174193499221208	4.086569137078501	1.6145466812320944e-06	1.4977973485559943	0.0071215988092217	ion channel antagonist		Launched	neurology/psychiatry	True	False	True	True	False
16	methocarbamol	2.97625915757999	1.9836555250246508	4.465552844901675	2.1603556556163133e-06	1.5918756062868256	0.003010940854171	muscle relaxant	CA1	Launched	neurology/psychiatry	True	False	True	True	False
17	brigatinib	3.6261540032575783	2.237523047191463	5.876584320257871	2.56327950907166e-06	1.7355210178468905	0.0034461663346687	ALK tyrosine kinase receptor inhibitor, EGFR inhibitor	ALK, EGFR	Launched	oncology	True	True	True	True	True
18	beta-naphthol	2.4208616609550293	1.7091079872887769	3.429023341455908	7.907421136138922e-06	1.5047292849661726	0.0026719787832561			Preclinical		True	False	False	True	False
19	pf-04217903	2.3099783768547746	1.6595729084479522	3.215285134129416	8.4663619026877e-06	1.4411467878514184	0.004981910226399	c-Met inhibitor	MET	Phase 1		True	True	False	True	False
20	osimertinib	6.383312748744484	3.022562774096236	13.480838842285866	1.338262624857115e-05	2.094299778809132	0.0147174835762851	EGFR inhibitor	EGFR	Launched	oncology	True	True	True	True	True
21	saracatinib	5.499586063505141	2.744716775968508	11.019514703562624	1.6764295862843174e-05	2.011133431263473	0.0119160923563695	src inhibitor	ABL1, LCK, SRC, YES1	Phase 2/Phase 3		True	True	True	True	True
22	s26948	1.8922913223305555	1.454335901861437	2.4621316464679306	2.194425045944839e-05	1.3405206859073993	0.0042227142807748	PPAR receptor agonist	PPARG	Preclinical		True	False	False	True	False
23	pelitinib	3.419099570527163	2.027762718978592	5.765093599840687	3.951794681787295e-05	1.563141433639197	0.0390380208217043	EGFR inhibitor	EGFR	Phase 2		True	True	True	True	True
24	trametinib	1.997070314046208	1.4845742741498704	2.686487236570552	4.736206640014284e-05	1.3444625473527263	0.014431753612337	MEK inhibitor	MAP2K1, MAP2K2	Launched	oncology	True	True	True	True	True
25	sb-366791	2.619071781710133	1.7184235762906122	3.991761456484019	6.988265424592045e-05	1.480202827109229	0.0255101343273727	TRPV antagonist	TRPV1	Preclinical		True	False	False	True	False
26	entinostat	3.2782212103650146	1.9391706300417568	5.541922994087245	8.361619612191335e-05	1.705871431727159	0.0125122711079193	HDAC inhibitor	HDAC1, HDAC2, HDAC3, HDAC9	Phase 3		True	True	True	True	True
27	cefditoren-pivoxil	2.7970302703197456	1.7673421535141345	4.426634829893668	9.82440016274795e-05	1.5606160368053936	0.0197905631491535	bacterial cell wall synthesis inhibitor		Launched	infectious disease, pulmonary, otolaryngology	True	False	True	True	False
28	baicalein	2.107172178829352	1.5072823270250673	2.9458148029878632	0.0001112326182482	1.403344011756703	0.0121083247307476	lipoxygenase inhibitor	ALOX5, GLO1, PREP, SELL, SELP, TNF, XDH	Preclinical		True	False	False	True	False
29	bw-180c	2.359398146928592	1.60180758621333	3.4752985712159616	0.0001189096490537	1.405908580420485	0.0365506674517198	opioid receptor agonist	OPRD1, OPRM1	Phase 2		True	False	True	True	False
30	pyritinol	2.04937360498414	1.4709056442646733	2.8553375868683237	0.0001745467052877	1.4112540627377397	0.0073759219699455			Launched	rheumatology, neurology/psychiatry	True	False	True	True	False
31	indirubin	7.665022293012161	2.967558543158863	19.798283975834668	0.0001949910464477	2.2588818152863634	0.0397082738684062	CDK inhibitor, glycogen synthase kinase inhibitor	CDK1, CDK5, GSK3A	Phase 2/Phase 3		True	True	True	False	False
32	gamma-aminobutyric-acid	1.8445543513071851	1.3853990436149703	2.4558850178272973	0.0002051626789267	1.3404385577060114	0.0098240347249922	benzodiazepine receptor agonist	GABBR1, GABBR2, GABRA1, GABRA2, GABRA3, GABRA5, GABRB2, GABRG2, GATM, KCTD12, KCTD16, KCTD8, SLC6A1	Preclinical		True	False	False	False	False
33	bvd-523	2.1988747913862983	1.5168914124711153	3.187472951882247	0.0002319296083231	1.361742386873385	0.0407402535761963	MAP kinase inhibitor		Phase 1/Phase 2		True	True	True	False	False
34	bms-690514	2.880347146649432	1.7471026638552545	4.748661802680916	0.0002421543177825	1.5530339523078769	0.033809144492886	EGFR inhibitor, VEGFR inhibitor	EGFR, ERBB2, FLT3, KDR	Phase 2		True	True	True	False	False
35	levonorgestrel	2.4266378278055427	1.5886661278778549	3.7066133934653567	0.0002839712428879	1.353657299051802	0.0872242820731156	estrogen receptor agonist, glucocorticoid receptor antagonist, progesterone receptor agonist, progesterone receptor antagonist	AR, ESR1, PGR, SRD5A1	Launched	endocrinology	False	False	True	False	False
36	lestaurtinib	3.183919527418261	1.828048411710319	5.5454458930826895	0.000294758973437	1.6689867944999297	0.0257331610647003	FLT3 inhibitor, growth factor receptor inhibitor, JAK inhibitor	FLT3, NTRK1	Phase 3		True	True	True	False	False
37	dasatinib	1.9447890219694912	1.410915070838337	2.680674704059786	0.0003239154218873	1.3055543213072325	0.033809144492886	Bcr-Abl kinase inhibitor, ephrin inhibitor, KIT inhibitor, PDGFR tyrosine kinase receptor inhibitor, src inhibitor, tyrosine kinase inhibitor	ABL1, ABL2, BLK, EPHA2, FGR, FRK, FYN, HCK, KIT, LCK, LYN, PDGFRB, SRC, SRMS, STAT5B, YES1	Launched	hematologic malignancy	True	True	True	False	False
38	chicago-sky-blue-6b	2.1105430426201743	1.468550040973016	3.033190433062179	0.0003565557051752	1.3243602085322594	0.0637007996444664	glutamate inhibitor, macrophage migration inhibiting factor inhibitor	MIF	Preclinical		False	False	False	False	False
39	idazoxan	2.544572469108809	1.6085046354402328	4.025384141199193	0.0004203758709402	1.4295623911038335	0.0632436066574263	adrenergic receptor antagonist	ADRA2A	Phase 3		False	False	True	False	False
40	estradiol	2.081809938936353	1.448208979095531	2.992615488795622	0.0004674908154565	1.358355554327763	0.0409494176035301	estrogen receptor agonist	ESR1, ESR2, GPER1, KCNMA1, NR1I2	Launched	endocrinology	True	False	True	False	False
41	nan-190	2.0412860918204823	1.432083348507161	2.9096413368700684	0.000491800182735	1.3462451680642091	0.0429750144451989	serotonin receptor agonist	ADRA1A, ADRA1B, ADRA1D, HTR1A, HTR1F	Preclinical		True	False	False	False	False
42	acetazolamide	2.005497100085866	1.4117625697573604	2.8489341654270395	0.0006138111492166	1.3760791556405634	0.0255257893508123	carbonic anhydrase inhibitor	AQP1, CA1, CA12, CA14, CA2, CA3, CA4, CA7	Launched	ophthalmology	True	False	True	False	False
43	chlorpyrifos	1.9141589052004604	1.3772162754472312	2.660442212076235	0.0006575679963721	1.267366018939701	0.0813982960647272	acetylcholinesterase inhibitor	ACHE	Launched		False	False	True	False	False
44	rociletinib	8.26247322522956	2.8281953486757616	24.13852488287293	0.0006670324164265	2.6594107704440444	0.0250648893453809	EGFR inhibitor	EGFR	Phase 3		True	True	True	False	False
45	poziotinib	1.90312742966718	1.3718184002850036	2.640213903530625	0.0006815470608143	1.29870560213223	0.0579934312963415	EGFR inhibitor	EGFR, ERBB2, ERBB4	Phase 2		False	True	True	False	False
46	cyclovalone	8.25006684174115	2.797571064874301	24.329534912549214	0.0007557743000003	2.116308438147254	0.1014909797910634	breast cancer resistance protein inhibitor	ABCG2	Launched	gastroenterology	False	False	True	False	False
47	acetylcysteine	2.183719582762234	1.4617350093519137	3.262308958621388	0.0007833888504825	1.4248499520684206	0.0337435182628635	mucolytic agent	ACY1, CHUK, GRIN1, GRIN2A, GRIN2B, GRIN2D, GRIN3A, GSS, IKBKB, RELA, SLC7A11	Launched	gastroenterology	True	False	True	False	False
48	ly2608204	3.1358611440700424	1.718182056277049	5.72327308329348	0.0010618594328811	1.5232314041877104	0.0980289077518109	glucokinase activator	GCK	Phase 2		False	False	True	False	False
49	azd8931	2.819197752606665	1.6198317697287985	4.906605807363038	0.0012780727716118	1.600918727607883	0.0397082738684062	EGFR inhibitor	EGFR, ERBB2, ERBB3	Phase 2		True	True	True	False	False
50	imiloxan	2.0069126189058784	1.3791342835297815	2.9204540181649943	0.0014120090234747	1.3099448791792891	0.0872242820731156	adrenergic receptor antagonist	ADRA2A, ADRA2B	Phase 1		False	False	False	False	False
51	pepstatin	2.571532675773464	1.5444216168861449	4.281719596688426	0.0014496019528229	1.414185871644954	0.1087719043369878	aspartic protease inhibitor	CTSB, CTSD, CTSL, REN	Preclinical		False	False	False	False	False
52	eprinomectin	1.7836239738951605	1.3039801689265609	2.439695446344424	0.0015016930089707	1.2634355302276843	0.0784103517528155	benzodiazepine receptor agonist		Launched	infectious disease	False	False	True	False	False
53	i-bet-762	3.9767715184542287	1.8819106820327056	8.403540009086313	0.0015171409050497	1.7460957914717206	0.0753321290546303	bromodomain inhibitor	BRD2, BRD3, BRD4	Phase 2		False	False	True	False	False
54	metronidazole	1.778752753898507	1.301429823905632	2.431142502948316	0.0015228018807164	1.2885585025659787	0.0513043211783522	DNA inhibitor	CYP2C9, CYP3A4	Launched	dermatology	False	False	True	False	False
55	semaxanib	2.683692615468897	1.5682346832121696	4.592556287283622	0.0015788510584023	1.5697186235586886	0.0418793367956287	VEGFR inhibitor	FGFR1, FLT1, KDR, KIT, PDGFRA, PDGFRB, RET	Phase 3		True	True	True	False	False
56	ban-orl-24	1.9030585913818203	1.3403518609873872	2.702000950380476	0.0015898693917071	1.355504131470261	0.0326852690360083	nociceptin/orphanin FQ receptor antagonist	OPRL1	Preclinical		True	False	False	False	False
57	lapatinib	3.3138760580047166	1.7161712136791958	6.39899704661385	0.0017421858003304	1.6506892462299294	0.0694976391047264	EGFR inhibitor	EGFR, ERBB2	Launched	oncology	False	True	True	False	False
58	naftidrofuryl	1.952554808398079	1.3490078335543605	2.826129089075322	0.001850170159273	1.3846084983265745	0.0300267405259172	adrenergic receptor antagonist		Launched	cardiology	True	False	True	False	False
59	oleanolic-acid	2.1269125926855272	1.3958929421077682	3.2407622679813084	0.0020348193154987	1.3041998171052884	0.1312755112288024	G protein-coupled receptor agonist	GPBAR1	Preclinical		False	False	False	False	False
60	maxacalcitol	1.9221817640686505	1.3332014689483336	2.771361133462159	0.0021196635182331	1.329485194820471	0.0619584662301682	vitamin D receptor agonist	VDR	Launched	endocrinology	False	False	True	False	False
61	novobiocin	2.0754497118492576	1.3765186573165415	3.1292648911947323	0.0022231410412386	1.3738478591964802	0.0639145767184291	bacterial DNA gyrase inhibitor		Launched	obstetrics/gynecology	False	False	True	False	False
62	fenofibrate	1.8245451408384885	1.3006540891582217	2.5594545073178017	0.0022420453428534	1.257907349856347	0.1078053930739119	PPAR receptor agonist	MMP25, PPARA	Launched	endocrinology	False	False	True	False	False
63	amoxicillin	2.2322440270364665	1.4171052304174263	3.516262087870637	0.0023870572754092	1.3468342568917482	0.1193755664448578	penicillin binding protein inhibitor	CYP2C19, SLC15A1, SLC15A2, SLC22A6	Launched	infectious disease, gastroenterology	False	False	True	False	False
64	pilocarpine	1.5350193850521907	1.200665945038517	1.9624813398121457	0.0027729824126482	1.1914062908524834	0.0925509101640162	acetylcholine receptor agonist	CHRM1, CHRM2, CHRM3, CHRM4, CHRM5	Launched	ophthalmology, cardiology	False	False	True	False	False
65	lorlatinib	2.3573266463039646	1.4363045505873904	3.868948904396435	0.0030118380184846	1.484700409026936	0.0520694777972887	ALK tyrosine kinase receptor inhibitor	ALK	Phase 2		False	True	True	False	False
66	tamoxifen	2.0534137270938286	1.3520330574595418	3.118642633294891	0.0031842120927371	1.3046665790210246	0.135522032661471	estrogen receptor antagonist, selective estrogen receptor modulator (SERM)	EBP, ESR1, ESR2, GPER1, PRKCA, PRKCB, PRKCD, PRKCE, PRKCG, PRKCI, PRKCQ, PRKCZ	Launched	oncology	False	False	True	False	False
67	4-chlorophenylguanidine	1.9487212170413424	1.3214837392763927	2.873674695253157	0.0032679968217813	1.3712762150156184	0.0428422652781537	urokinase inhibitor	PLAUR	Preclinical		True	False	False	False	False
68	amfenac	2.161756662940053	1.3795693300777545	3.387428067498664	0.0032877771054092	1.4571796371760195	0.0406225011145266	cyclooxygenase inhibitor	PTGS1, PTGS2	Launched	neurology/psychiatry	True	False	True	False	False
69	chloramphenicol-palmitate	2.171718612816333	1.38053519300523	3.416328505893461	0.0033736883920862	1.4032507175491105	0.0769909688236108	protein synthesis inhibitor		Launched	infectious disease, endocrinology	False	False	True	False	False
70	ci-844	1.99930498320653	1.330628813753142	3.0040086119884872	0.003566541843559	1.37300296653192	0.0572066108383938			Phase 2		False	False	True	False	False
71	palbociclib	1.5829363388005775	1.20520400948445	2.079056684989983	0.0039492722882874	1.2151382219198024	0.089782302509713	CDK inhibitor	CDK4, CDK6	Launched	oncology	False	True	True	False	False
72	8-bromo-cgmp	2.5022069577205848	1.4507094920981058	4.315846620821514	0.0039963096593153	1.567868153112589	0.0454975369929148	PKA activator	PRKG1	Preclinical		True	False	False	False	False
73	fludarabine	2.1504861567939613	1.363551945052857	3.391576483273025	0.0040265534344841	1.3697904124818072	0.1000267198884182	ribonucleotide reductase inhibitor	ADA, RRM1, RRM2	Launched	hematologic malignancy	False	False	True	False	False
74	blebbistatin-(-)	1.9124381153760155	1.2978517284441538	2.8180565352618734	0.0042247761104434	1.305498660161066	0.1023503949410001	ATPase inhibitor		Preclinical		False	False	False	False	False
75	3'-fluorobenzylspiperone	1.986147553321595	1.3174477325092633	2.9942608015666545	0.0042393621526222	1.3928664370937909	0.0474646828370241	dopamine receptor ligand	DRD2	Preclinical		True	False	False	False	False
76	dolutegravir	3.179477655489308	1.5874326575515103	6.368193393065404	0.0044164674110056	1.7630174867468815	0.0454975369929148	HIV integrase inhibitor	CYP3A4, CYP3A5, CYP3A7, POU2F2, UGT1A1	Launched	infectious disease	True	False	True	False	False
77	vtp-27999	2.1712479456813023	1.3594027774202286	3.4679329187275525	0.0046515457611725	1.3380466844083043	0.1497541875915745	renin inhibitor	REN	Phase 1		False	False	False	False	False
78	nizatidine	1.9255896718559624	1.288859668281748	2.8768807618144803	0.0053110466592359	1.347132803683516	0.0762936710505996	histamine receptor antagonist	HRH2	Launched	gastroenterology	False	False	True	False	False
79	7-hydroxystaurosporine	3.84038869701094	1.681930269405965	8.768844709203302	0.00538089162256	1.948176580673832	0.0438054290876101	CDK inhibitor, CHK inhibitor, PKC inhibitor	CHEK1, MARK3, PDPK1	Phase 2		True	True	True	False	False
80	cep-33779	2.1043358215144385	1.3311224310030678	3.3266881742590373	0.0055452067005507	1.4529316966954655	0.0469391048851924	JAK inhibitor	JAK2	Preclinical		True	True	False	False	False
81	taselisib	1.6051945590385774	1.1986472827781849	2.1496311795701737	0.005671855662947	1.2182088781256477	0.11143102361668	PI3K inhibitor	PIK3CA	Phase 3		False	True	True	False	False
82	oprozomib	8.085279755792794	2.2101242038639177	29.578314474428453	0.0059327467508777	2.434846812959262	0.1052845218077607	proteasome inhibitor		Phase 1/Phase 2		False	False	True	False	False
83	benzethonium	1.9569838790526248	1.2892687510367449	2.9705101436703534	0.0060223261839124	1.2719744840464742	0.1652711020678268	sodium channel blocker	SCN10A	Launched	infectious disease	False	False	True	False	False
84	daclatasvir	1.9466124794479391	1.2840207266030994	2.9511206997157413	0.0063050132048846	1.3776587859633718	0.0614063928436899	HCV inhibitor		Launched	infectious disease	False	False	True	False	False
85	linalool	1.7800015465308776	1.2366489705470407	2.5620896318304043	0.0068865748158268	1.3093359188918194	0.0724904291366033	anticonvulsant		Phase 1		False	False	False	False	False
86	tiletamine	1.6390581697099798	1.1986009962026871	2.2413728106385884	0.0070274354105881	1.2547587006275809	0.0836611068011267	glutamate receptor antagonist		Launched	neurology/psychiatry	False	False	True	False	False
87	gimeracil	2.019737910010475	1.293007968539461	3.154923499614136	0.0071342904958641	1.3507619689766228	0.1107560684431832	dihydropyrimidine dehydrogenase inhibitor	DPYD	Launched	oncology	False	False	True	False	False
88	cinalukast	2.069392891863908	1.303401235465592	3.285547707316038	0.0072399931616301	1.351149524160399	0.1167095493977257	leukotriene receptor antagonist	CYSLTR1	Phase 2		False	False	True	False	False
89	mepivacaine	2.189454398807757	1.3298810141988089	3.6046161372915178	0.0072760516038992	1.4127044307946672	0.1014909797910634	potassium channel blocker, sodium channel blocker	SCN10A	Launched	neurology/psychiatry	False	False	True	False	False
90	fluoromethylcholine	1.817668911469407	1.2412211442427594	2.661830478031394	0.0074567237681203	1.3227129903299657	0.0787375182289802			Launched		False	False	True	False	False
91	refametinib	2.0402936323913368	1.293103879404552	3.219229462286912	0.0075615117118794	1.3928718157716078	0.0845085435872018	MEK inhibitor	MAP2K1, MAP2K2	Phase 2		False	True	True	False	False
92	metoprolol	1.7927074328319883	1.233982057727552	2.6044138321179915	0.0075780244926079	1.3060772842110064	0.0872242820731156	adrenergic receptor antagonist	ADRB1, ADRB2	Launched	cardiology	False	False	True	False	False
93	triciribine	2.495459733691229	1.3869456819140524	4.489951815474343	0.0078086556509477	1.528594701769419	0.0873931405104057	AKT inhibitor	AKT1, AKT2, AKT3	Phase 1/Phase 2		False	True	True	False	False
94	unc2250	1.617953810019938	1.186997595266363	2.205374755431247	0.0079478342569118	1.2603472648073557	0.0759330679043178	MER tyrosine kinase inhibitor	MERTK	Preclinical		False	True	False	False	False
95	triamterene	1.9399819276893209	1.2623158983753224	2.981448530122346	0.0083993834665928	1.2478709497927916	0.2410835609714949	sodium channel blocker	SCNN1A, SCNN1B, SCNN1D, SCNN1G	Launched	endocrinology, cardiology	False	False	True	False	False
96	cl-218872	2.2362569247491715	1.326513631525956	3.769916052604673	0.008417139546735	1.4287910902231582	0.1023503949410001	benzodiazepine receptor agonist	GABRA1, GABRA2, GABRA3, GABRA5, GABRB2, GABRG2	Phase 1		False	False	False	False	False
97	linsitinib	3.299088279975829	1.5185382204571682	7.167408322325374	0.0085029466021045	1.8175063567529437	0.0531458914630683	IGF-1 inhibitor	IGF1R, INSR, INSRR	Phase 3		False	True	True	False	False
98	gsk2656157	1.8646832712091408	1.2426383598533193	2.7981139278024973	0.0086183829541081	1.3757899905529858	0.054654890163532	PERK inhibitor		Preclinical		False	True	False	False	False
99	prt062607	3.721873648080874	1.580105232785097	8.766722092213225	0.0086692436673407	1.688729855515659	0.157141025983613	syk inhibitor	FGR, MAP3K9, SYK	Phase 2		False	True	True	False	False
100	equol	1.975083316201912	1.2590960807672569	3.098217972024829	0.0098415060717278	1.255616990463548	0.2498558586408074	estrogen receptor agonist	ESR1, ESR2	Launched		False	False	True	False	False
101	pha-665752	2.219729584388732	1.3078320176912348	3.767455882070194	0.0101006304377346	1.4059248572833778	0.1297738454911912	c-Met inhibitor	MET	Preclinical		False	True	False	False	False
102	osi-420	1.9218316345380408	1.2395227101023407	2.9797250194844835	0.0110519215289608	1.2983221913580554	0.165126340677254	EGFR inhibitor	EGFR	Preclinical		False	True	False	False	False
103	eptifibatide	2.4919085689061835	1.3395824065323036	4.635480643451046	0.0121216848470348	1.4047579002171513	0.2082501755990888	platelet aggregation inhibitor	ITGA2B, ITGB3	Launched	cardiology	False	False	True	False	False
104	mocetinostat	1.8355165260166868	1.2097078821766696	2.785069822987505	0.013060020619197	1.3277351682366214	0.1031666091733116	HDAC inhibitor	HDAC1, HDAC11, HDAC2, HDAC3	Phase 2		False	True	True	False	False
105	teriflunomide	1.7656262918558656	1.193373874760212	2.612287958054293	0.0134092343143255	1.2370705709907936	0.2025202854436916	dihydroorotate dehydrogenase inhibitor	DHODH	Launched	neurology/psychiatry	False	False	True	False	False
106	1-naphthyl-pp1	1.761768340898184	1.1896485307367075	2.6090291433126462	0.0140281226947217	1.2666390120293771	0.1561167609752631	src inhibitor	SRC	Preclinical		False	True	False	False	False
107	ketoconazole	1.96484418211942	1.219675376307517	3.1652788397649454	0.0159150299993365	1.3654966468901606	0.1231170137774182	sterol demethylase inhibitor	AR, CYP19A1, CYP21A2, KCNA10	Launched	dermatology	False	False	True	False	False
108	papaverine	2.34894918280767	1.2843151129152746	4.296112541172604	0.0160131270886315	1.471979553399844	0.1342717084086455	phosphodiesterase inhibitor	PDE10A, PDE4B, PDE5A	Launched	cardiology, hematology, gastroenterology	False	False	True	False	False
109	abt-702	1.7569689339413457	1.176656318714505	2.623484687701728	0.0167052621867185	1.28958281113675	0.1360429107294703	adenosine kinase inhibitor	ADK	Preclinical		False	False	False	False	False
110	arry-334543	2.963924596404216	1.3627264094492488	6.446524373678443	0.0173994519072037	1.634693617147692	0.1342082336267346	EGFR inhibitor	ERBB2	Phase 2		False	True	True	False	False
111	cefdinir	1.6795031400283391	1.1586911994637643	2.4344111689727765	0.0175221412569139	1.2852669452191108	0.1052845218077607	bacterial cell wall synthesis inhibitor	MPO	Launched	infectious disease, otolaryngology, pulmonary	False	False	True	False	False
112	mibefradil	1.5741753203229096	1.1365747154827075	2.180259604016712	0.017847425789304	1.1945017501895634	0.2115163269714987	T-type calcium channel blocker	ANO1, CACNA1C, CACNA1D, CACNA1F, CACNA1G, CACNA1H, CACNA1I, CACNA1S, CACNB1, CACNB2, CACNB3, CACNB4, CATSPER1, CATSPER2, CATSPER3, CATSPER4	Withdrawn		False	False	True	False	False
113	ranitidine	1.9685646871223936	1.2087448098541296	3.2060091557728803	0.0182770193512114	1.4440262695903143	0.0662085986452047	histamine receptor antagonist	HRH2	Launched	gastroenterology	False	False	True	False	False
114	tanaproget	1.721776716320987	1.159643344292168	2.5564024279159585	0.0196202698577986	1.239148112527441	0.2056683415314574	progesterone receptor agonist	PGR	Phase 2		False	False	True	False	False
115	ruxolitinib	4.378615388327795	1.4844327761817235	12.915554699766275	0.0205258607058183	2.141827192261318	0.0902202619653623	JAK inhibitor	JAK1, JAK2, JAK3, TYK2	Launched	hematologic malignancy, hematology	False	True	True	False	False
116	meglitinide	1.8807141954564224	1.1822842502007749	2.9917389869573507	0.0209758363556607	1.2838620325685803	0.2171035826071339	potassium channel blocker	CCR2	Phase 2		False	False	True	False	False
117	hydrocortisone	1.9569111407240949	1.1939131861544845	3.2075206615521585	0.0211865003155928	1.4281167922569582	0.0808981645332216	glucocorticoid receptor agonist		Launched	dermatology, neurology/psychiatry	False	False	True	False	False
118	lomitapide	1.574662112359419	1.126767631574728	2.200596377298208	0.0214032008937746	1.1842916644878063	0.2482616693983456	microsomal trigylceride transfer protein inhibitor	MTTP	Launched	endocrinology	False	False	True	False	False
119	estrone	1.5254138452690076	1.1151042415480412	2.086699442653077	0.0224088173096541	1.2482988588211903	0.0867449778384796	estrogen receptor agonist, estrogenic hormone	ESR1, ESR2	Launched		False	False	True	False	False
120	phlorizin	1.7490410458493653	1.1544739896414573	2.649816806194061	0.0225960956597625	1.2991005178471569	0.1294654954742295	sodium/glucose cotransporter inhibitor	SLC5A1, SLC5A11, SLC5A2, SLC5A3	Preclinical		False	False	False	False	False
121	gw-583340	1.675324171842658	1.1395557559013552	2.462987059847951	0.0233906282136465	1.2404164557711	0.1925056844123198	EGFR inhibitor	EGFR, ERBB2	Preclinical		False	True	False	False	False
122	chidamide	2.287271855317227	1.2281033033354316	4.259912440523255	0.024482863495473	1.4392263842715036	0.1717427574974462	HDAC inhibitor	HDAC10, HDAC3	Launched		False	True	True	False	False
123	tropisetron	1.5591766008367414	1.1147616968509155	2.1807635474597165	0.0251896822852145	1.2500309221942996	0.1076092822147363	serotonin receptor antagonist	GLRA1, GLRA2, GLRB, HTR3A, HTR4	Launched	gastroenterology	False	False	True	False	False
124	tws-119	1.849836307349087	1.1597190476866053	2.950623576298814	0.0258932066164375	1.3805266613056928	0.0980289077518109	glycogen synthase kinase inhibitor	GSK3B, JUN, MYC	Preclinical		False	True	False	False	False
125	cep-37440	3.1638069537157887	1.3161438824029026	7.60530408127231	0.0262222740424633	1.738736442843267	0.1325850313076722	ALK tyrosine kinase receptor inhibitor	ALK	Phase 1		False	True	False	False	False
126	ribavirin	1.885611167090091	1.1518588820646734	3.086775236808238	0.0299772029134738	1.3250678189881568	0.1836436622542616	antiviral	ADK, ENPP1, IMPDH1, IMPDH2, NT5C2	Launched	infectious disease	False	False	True	False	False
127	raloxifene	1.7356051918302122	1.1293302808197545	2.667355540773609	0.0305664459915913	1.3445779150292534	0.0918207484092014	estrogen receptor antagonist, selective estrogen receptor modulator (SERM)	ESR1, ESR2	Launched	orthopedics, oncology	False	False	True	False	False
128	mozavaptan	2.681307316348905	1.2385120725532792	5.8048759346242775	0.0315033890400154	1.5626365266021771	0.1603117197294285	vasopressin receptor antagonist	AVPR1A, AVPR1B, AVPR2	Launched	endocrinology	False	False	True	False	False
129	cnx-774	1.5005251848578995	1.087564816860927	2.0702911637870267	0.0337795685930674	1.1961861121050728	0.1992019149415704	Bruton's tyrosine kinase (BTK) inhibitor	BTK	Preclinical		False	True	False	False	False
130	cpi-1189	1.5959536095038669	1.1005884720367536	2.314278214249152	0.0341982925096611	1.2632527038511256	0.130371273671791	tumor necrosis factor release inhibitor	TNF	Phase 2		False	False	True	False	False
131	gsk2126458	2.331101500175411	1.1830660236664745	4.593179159417729	0.0358755540626826	1.5024249661396891	0.1583383500667787	mTOR inhibitor, PI3K inhibitor	MTOR, PIK3CA, PIK3CB, PIK3CD, PIK3CG	Phase 1		False	True	False	False	False
132	avl-292	3.388009803643846	1.2587401419135005	9.119126376741557	0.0386070267454164	1.5848674660720123	0.2978809828158099	Bruton's tyrosine kinase (BTK) inhibitor	BTK, YES1	Phase 2		False	True	True	False	False
133	cgp-52411	1.765461348529143	1.1111211738086653	2.805142991260341	0.0394913703388297	1.346741965138483	0.1228234950427235	EGFR inhibitor	EGFR	Preclinical		False	True	False	False	False
134	meclizine	2.267378901786314	1.155088388102848	4.450747784513232	0.042223742875937	1.3683252151641216	0.3010473786192268	constitutive androstane receptor (CAR) agonist	HRH1, NR1I3	Launched	gastroenterology, neurology/psychiatry	False	False	True	False	False
135	ap26113	1.640537454711821	1.0893936155571209	2.470514882663384	0.0428888933878038	1.2233854966689737	0.2638182182614014	ALK tyrosine kinase receptor inhibitor	ALK, EGFR	Phase 2		False	True	True	False	False
136	ro-90-7501	1.5006668942316672	1.0717679037954986	2.1012022467437284	0.0433649714756538	1.2295612897883896	0.1403451195470422		APP	Preclinical		False	False	False	False	False
137	hesperadin	1.6047854321077943	1.080118782982198	2.384308396151505	0.0457643685256855	1.1444865553680184	0.4657376771024213	Aurora kinase inhibitor	AURKB	Preclinical		False	True	False	False	False
138	ldn-212854	5.569722741095911	1.3225486947581158	23.456082589348146	0.0457643685256855	2.201282742150945	0.2091600017682497	bone morphogenic protein inhibitor	ABL1, ACVR1, RIPK2	Preclinical		False	False	False	False	False
139	uric-acid	1.5872252362974697	1.0763531741547814	2.340573718025085	0.0465968913522461	1.27974251802913	0.1237614791025213		PYGL	Phase 3		False	False	True	False	False
140	ibrutinib	1.924700021207016	1.1086769475286598	3.341343192795597	0.0471094255175364	1.1931549357490308	0.5027876102470266	Bruton's tyrosine kinase (BTK) inhibitor	BLK, BMX, BTK	Launched	hematologic malignancy	False	True	True	False	False
141	thioguanine	2.5279501874765606	1.1550189209847304	5.532837630845411	0.0477082547567886	1.4689760464940769	0.2605217355144	purine antagonist	IMPDH1, IMPDH2	Launched	hematologic malignancy	False	False	True	False	False
142	sevelamer	1.64431231136638	1.078207993346809	2.507645087028559	0.0488709742261642	1.2647370031036989	0.180508083728155	phosphate antagonist		Launched	nephrology	False	False	True	False	False
143	bms-754807	1.5626970516217085	1.069792498064278	2.282706300115083	0.0488927033391627	1.2157007326541132	0.2408216414106055	IGF-1 inhibitor	AKT1, IGF1R	Phase 2		False	True	True	False	False
